# Pharmacological modulators of epithelial immunity uncovered by synthetic genetic tracing of SARS-CoV-2 infection responses

**DOI:** 10.1101/2022.11.05.515197

**Authors:** Ben Jiang, Matthias Jürgen Schmitt, Ulfert Rand, Carlos Company, Melanie Grossman, Michela Serresi, Luka Cicin-Sain, Gaetano Gargiulo

## Abstract

Epithelial immune responses govern tissue homeostasis and offer drug targets against maladaptation. Here, we report a framework to generate drug discovery-ready reporters of cellular responses to viral infection. We reverse engineered epithelial cell responses to SARS-CoV-2, the viral agent fueling the ongoing COVID-19 pandemic and designed synthetic transcriptional reporters whose molecular logic comprises interferon-α/β/γ-, and NF-κB pathways. Such regulatory potential reflected single-cell data from experimental models to severe COVID-19 patient epithelial cells infected by SARS-CoV-2. SARS-CoV-2, type-I interferons, and RIG-I drive reporter activation. Live-cell-image-based phenotypic drug screens identified JAK inhibitors and DNA damage inducers as antagonistic modulators of epithelial cell response to interferons, RIG-I stimulation, and SARS-CoV-2. Synergistic or antagonistic modulation of the reporter by drugs underscored their similar mechanism of action. Thus, this study describes a tool for dissecting antiviral responses to infection and sterile cues, and a rapid approach to other emerging viruses of public health concern in order to discover rational drug combinations.
