## Supplementary Table s1 for "Pharmacological modulators of epithelial immunity uncovered by synthetic genetic tracing of SARS-CoV-2 infection responses"

### Sheet: sLCR_list
sLCR	tf_id	sign_id	length	GC	SignScore_C13	SignScore_C11	QScore	nTFBS	nTF	TFBS	ratio_dat	IPA_ratio
Blanco_common_24hpi-TF_Blanco_common_24hpi	TF_Blanco_common_24hpi	Blanco_common_24hpi	453	44.59	735.825	848.566	240.861	18	7	23	0.782609	0.159091
Blanco_common_24hpi-TF_comb_SARS	TF_comb_SARS	Blanco_common_24hpi	453	60.71	816.386	834.442	417.674	33	18	54	0.611111	0.272727
Blanco_common_24hpi-TF_comb_SARS_IPA	TF_comb_SARS_IPA	Blanco_common_24hpi	453	49.89	767.161	724.413	660.082	61	26	107	0.570093	0.590909
Blanco_common_24hpi-TF_Lammers_CELseq2_24_60hpi_Differentiated	TF_Lammers_CELseq2_24_60hpi_Differentiated	Blanco_common_24hpi	453	46.8	428.68	574.725	383.063	36	21	73	0.493151	0.204545
Blanco_common_24hpi-TF_Lammers_CELseq2_24_60hpi_Expansion	TF_Lammers_CELseq2_24_60hpi_Expansion	Blanco_common_24hpi	453	45.7	577.51	643.445	663.165	57	26	126	0.452381	0.159091
Blanco_common_24hpi-TF_sel_GG	TF_sel_GG	Blanco_common_24hpi	453	33.11	764.392	770.665	525.236	42	13	76	0.552632	0.0909091
Blanco_common_24hpi-TF_Wyler_RNAseq_24hpi	TF_Wyler_RNAseq_24hpi	Blanco_common_24hpi	453	51.88	782.992	760.384	530.648	46	21	76	0.605263	0.363636
Blanco_common_24hpi-TF_Wyler_scRNA_8_12hpi	TF_Wyler_scRNA_8_12hpi	Blanco_common_24hpi	453	53.86	828.09	779.907	189.531	15	8	18	0.833333	0.181818
C11_cluster-TF_Blanco_common_24hpi	TF_Blanco_common_24hpi	C11_cluster	453	49.67	732.22	879.896	220.76	17	6	23	0.73913	0.136364
C11_cluster-TF_comb_SARS	TF_comb_SARS	C11_cluster	453	48.57	829.858	811.08	375.228	34	20	54	0.62963	0.295455
C11_cluster-TF_comb_SARS_IPA	TF_comb_SARS_IPA	C11_cluster	453	49.45	722.212	726.786	623.396	51	25	107	0.476636	0.568182
C11_cluster-TF_Lammers_CELseq2_24_60hpi_Differentiated	TF_Lammers_CELseq2_24_60hpi_Differentiated	C11_cluster	453	39.51	428.414	816.977	432.682	38	21	73	0.520548	0.204545
C11_cluster-TF_Lammers_CELseq2_24_60hpi_Expansion	TF_Lammers_CELseq2_24_60hpi_Expansion	C11_cluster	453	47.02	829.103	771.594	684.947	54	20	126	0.428571	0.113636
C11_cluster-TF_sel_GG	TF_sel_GG	C11_cluster	453	43.71	644.554	729.305	444.819	38	13	76	0.5	0.0681818
C11_cluster-TF_Wyler_RNAseq_24hpi	TF_Wyler_RNAseq_24hpi	C11_cluster	453	55.63	765.361	732.754	500.602	41	19	76	0.539474	0.340909
C11_cluster-TF_Wyler_scRNA_8_12hpi	TF_Wyler_scRNA_8_12hpi	C11_cluster	453	47.9	827.715	780.561	164.687	14	7	18	0.777778	0.159091
C13_cluster-TF_Blanco_common_24hpi	TF_Blanco_common_24hpi	C13_cluster	453	42.83	770.587	896.635	194.142	17	7	23	0.73913	0.159091
C13_cluster-TF_comb_SARS	TF_comb_SARS	C13_cluster	453	48.57	827.826	796.71	349.029	31	15	54	0.574074	0.272727
C13_cluster-TF_comb_SARS_IPA	TF_comb_SARS_IPA	C13_cluster	453	37.97	651.986	751.058	585.805	51	21	107	0.476636	0.477273
C13_cluster-TF_Lammers_CELseq2_24_60hpi_Differentiated	TF_Lammers_CELseq2_24_60hpi_Differentiated	C13_cluster	453	45.7	799.015	824.569	362.609	34	18	73	0.465753	0.159091
C13_cluster-TF_Lammers_CELseq2_24_60hpi_Expansion	TF_Lammers_CELseq2_24_60hpi_Expansion	C13_cluster	453	44.15	774.048	694.776	529.179	51	19	126	0.404762	0.0909091
C13_cluster-TF_sel_GG	TF_sel_GG	C13_cluster	453	39.51	461.484	680.72	378.535	33	12	76	0.434211	0.0681818
C13_cluster-TF_Wyler_RNAseq_24hpi	TF_Wyler_RNAseq_24hpi	C13_cluster	453	43.27	766.226	746.665	452.617	40	21	76	0.526316	0.386364
C13_cluster-TF_Wyler_scRNA_8_12hpi	TF_Wyler_scRNA_8_12hpi	C13_cluster	453	40.4	845.343	786.288	157.433	13	7	18	0.722222	0.159091
comb_signature_SARS-TF_Blanco_common_24hpi	TF_Blanco_common_24hpi	comb_signature_SARS	453	46.36	735.825	848.566	225.062	18	7	23	0.782609	0.159091
comb_signature_SARS-TF_comb_SARS	TF_comb_SARS	comb_signature_SARS	453	52.76	824.718	799.588	373.529	33	18	54	0.611111	0.295455
comb_signature_SARS-TF_comb_SARS_IPA	TF_comb_SARS_IPA	comb_signature_SARS	453	47.46	721.893	720.62	680.848	61	28	107	0.570093	0.636364
comb_signature_SARS-TF_Lammers_CELseq2_24_60hpi_Differentiated	TF_Lammers_CELseq2_24_60hpi_Differentiated	comb_signature_SARS	453	39.51	428.414	816.977	432.682	38	21	73	0.520548	0.204545
comb_signature_SARS-TF_Lammers_CELseq2_24_60hpi_Expansion	TF_Lammers_CELseq2_24_60hpi_Expansion	comb_signature_SARS	453	54.75	774.048	694.776	582.38	56	18	126	0.444444	0.113636
comb_signature_SARS-TF_sel_GG	TF_sel_GG	comb_signature_SARS	453	49.89	719.187	715.647	463.089	39	11	76	0.513158	0.0909091
comb_signature_SARS-TF_Wyler_RNAseq_24hpi	TF_Wyler_RNAseq_24hpi	comb_signature_SARS	453	47.46	778.49	748.679	546.154	46	21	76	0.605263	0.340909
comb_signature_SARS-TF_Wyler_scRNA_8_12hpi	TF_Wyler_scRNA_8_12hpi	comb_signature_SARS	453	49.01	846.048	823.428	180.477	14	8	18	0.777778	0.181818
Lammers_CELseq2_24_60hpi_Differentiated-TF_Blanco_common_24hpi	TF_Blanco_common_24hpi	Lammers_CELseq2_24_60hpi_Differentiated	453	52.76	760.281	874.724	259.147	19	9	23	0.826087	0.204545
Lammers_CELseq2_24_60hpi_Differentiated-TF_comb_SARS	TF_comb_SARS	Lammers_CELseq2_24_60hpi_Differentiated	453	56.51	819.521	820.871	461.178	35	18	54	0.648148	0.295455
Lammers_CELseq2_24_60hpi_Differentiated-TF_comb_SARS_IPA	TF_comb_SARS_IPA	Lammers_CELseq2_24_60hpi_Differentiated	453	47.9	665.058	744.271	627.5	53	25	107	0.495327	0.568182
Lammers_CELseq2_24_60hpi_Differentiated-TF_Lammers_CELseq2_24_60hpi_Differentiated	TF_Lammers_CELseq2_24_60hpi_Differentiated	Lammers_CELseq2_24_60hpi_Differentiated	453	39.07	215.03	668.995	430.182	36	20	73	0.493151	0.181818
Lammers_CELseq2_24_60hpi_Differentiated-TF_Lammers_CELseq2_24_60hpi_Expansion	TF_Lammers_CELseq2_24_60hpi_Expansion	Lammers_CELseq2_24_60hpi_Differentiated	453	52.98	815.633	544.433	690.593	55	18	126	0.436508	0.0909091
Lammers_CELseq2_24_60hpi_Differentiated-TF_sel_GG	TF_sel_GG	Lammers_CELseq2_24_60hpi_Differentiated	453	43.49	578.958	795.11	531.387	43	17	76	0.565789	0.113636
Lammers_CELseq2_24_60hpi_Differentiated-TF_Wyler_RNAseq_24hpi	TF_Wyler_RNAseq_24hpi	Lammers_CELseq2_24_60hpi_Differentiated	453	57.4	741.497	731.051	550.552	47	21	76	0.618421	0.386364
Lammers_CELseq2_24_60hpi_Differentiated-TF_Wyler_scRNA_8_12hpi	TF_Wyler_scRNA_8_12hpi	Lammers_CELseq2_24_60hpi_Differentiated	453	43.49	848.803	808.198	172.195	14	8	18	0.777778	0.181818
Lammers_CELseq2_24_60hpi_Expansion-TF_Blanco_common_24hpi	TF_Blanco_common_24hpi	Lammers_CELseq2_24_60hpi_Expansion	453	46.58	798.756	873.39	212.105	18	7	23	0.782609	0.159091
Lammers_CELseq2_24_60hpi_Expansion-TF_comb_SARS	TF_comb_SARS	Lammers_CELseq2_24_60hpi_Expansion	453	64.02	829.858	811.08	380.112	34	18	54	0.62963	0.272727
Lammers_CELseq2_24_60hpi_Expansion-TF_comb_SARS_IPA	TF_comb_SARS_IPA	Lammers_CELseq2_24_60hpi_Expansion	453	48.34	687.695	731.466	627.613	56	28	107	0.523364	0.636364
Lammers_CELseq2_24_60hpi_Expansion-TF_Lammers_CELseq2_24_60hpi_Differentiated	TF_Lammers_CELseq2_24_60hpi_Differentiated	Lammers_CELseq2_24_60hpi_Expansion	453	41.94	349.666	797.511	429.811	37	19	73	0.506849	0.136364
Lammers_CELseq2_24_60hpi_Expansion-TF_Lammers_CELseq2_24_60hpi_Expansion	TF_Lammers_CELseq2_24_60hpi_Expansion	Lammers_CELseq2_24_60hpi_Expansion	453	53.64	815.633	544.433	684.293	60	21	126	0.47619	0.113636
Lammers_CELseq2_24_60hpi_Expansion-TF_sel_GG	TF_sel_GG	Lammers_CELseq2_24_60hpi_Expansion	453	43.93	647.898	740.558	499.935	40	14	76	0.526316	0.0909091
Lammers_CELseq2_24_60hpi_Expansion-TF_Wyler_RNAseq_24hpi	TF_Wyler_RNAseq_24hpi	Lammers_CELseq2_24_60hpi_Expansion	453	61.15	745.485	738.574	507.745	43	23	76	0.565789	0.386364
Lammers_CELseq2_24_60hpi_Expansion-TF_Wyler_scRNA_8_12hpi	TF_Wyler_scRNA_8_12hpi	Lammers_CELseq2_24_60hpi_Expansion	453	57.84	848.803	808.198	200.277	15	8	18	0.833333	0.181818
Wyler_RNAseq_24hpi-TF_Blanco_common_24hpi	TF_Blanco_common_24hpi	Wyler_RNAseq_24hpi	453	49.01	735.825	848.566	212.535	18	7	23	0.782609	0.159091
Wyler_RNAseq_24hpi-TF_comb_SARS	TF_comb_SARS	Wyler_RNAseq_24hpi	453	50.55	829.858	811.08	420.463	36	19	54	0.666667	0.272727
Wyler_RNAseq_24hpi-TF_comb_SARS_IPA	TF_comb_SARS_IPA	Wyler_RNAseq_24hpi	453	49.23	706.457	743.028	726.228	60	31	107	0.560748	0.704545
Wyler_RNAseq_24hpi-TF_Lammers_CELseq2_24_60hpi_Differentiated	TF_Lammers_CELseq2_24_60hpi_Differentiated	Wyler_RNAseq_24hpi	453	46.58	364.155	729.15	407.61	36	21	73	0.493151	0.227273
Wyler_RNAseq_24hpi-TF_Lammers_CELseq2_24_60hpi_Expansion	TF_Lammers_CELseq2_24_60hpi_Expansion	Wyler_RNAseq_24hpi	453	47.46	727.884	464.833	691.385	57	19	126	0.452381	0.113636
Wyler_RNAseq_24hpi-TF_sel_GG	TF_sel_GG	Wyler_RNAseq_24hpi	453	49.89	719.187	715.647	463.089	39	11	76	0.513158	0.0909091
Wyler_RNAseq_24hpi-TF_Wyler_RNAseq_24hpi	TF_Wyler_RNAseq_24hpi	Wyler_RNAseq_24hpi	453	58.72	771.81	741.052	503.5	43	22	76	0.565789	0.386364
Wyler_RNAseq_24hpi-TF_Wyler_scRNA_8_12hpi	TF_Wyler_scRNA_8_12hpi	Wyler_RNAseq_24hpi	453	48.79	846.901	804.658	201.576	16	9	18	0.888889	0.204545
Wyler_scRNA_12hpi-TF_Blanco_common_24hpi	TF_Blanco_common_24hpi	Wyler_scRNA_12hpi	453	48.57	760.281	874.724	234.447	19	9	23	0.826087	0.204545
Wyler_scRNA_12hpi-TF_comb_SARS	TF_comb_SARS	Wyler_scRNA_12hpi	453	59.38	843.044	826.014	436.87	36	17	54	0.666667	0.318182
Wyler_scRNA_12hpi-TF_comb_SARS_IPA	TF_comb_SARS_IPA	Wyler_scRNA_12hpi	453	49.23	683.343	763.051	758.798	66	36	107	0.616822	0.818182
Wyler_scRNA_12hpi-TF_Lammers_CELseq2_24_60hpi_Differentiated	TF_Lammers_CELseq2_24_60hpi_Differentiated	Wyler_scRNA_12hpi	453	37.97	364.155	729.15	480.979	42	23	73	0.575342	0.25
Wyler_scRNA_12hpi-TF_Lammers_CELseq2_24_60hpi_Expansion	TF_Lammers_CELseq2_24_60hpi_Expansion	Wyler_scRNA_12hpi	453	58.94	815.633	544.433	757.869	56	18	126	0.444444	0.113636
Wyler_scRNA_12hpi-TF_sel_GG	TF_sel_GG	Wyler_scRNA_12hpi	453	49.89	719.187	715.647	463.089	39	11	76	0.513158	0.0909091
Wyler_scRNA_12hpi-TF_Wyler_RNAseq_24hpi	TF_Wyler_RNAseq_24hpi	Wyler_scRNA_12hpi	453	52.54	777.113	752.75	599.767	49	23	76	0.644737	0.409091
Wyler_scRNA_12hpi-TF_Wyler_scRNA_8_12hpi	TF_Wyler_scRNA_8_12hpi	Wyler_scRNA_12hpi	453	48.34	846.901	804.658	201.133	16	9	18	0.888889	0.204545

### Sheet: tf_list
TF_Blanco_common_24hpi	TF_comb_SARS_IPA	TF_comb_SARS		TF_Lammers_CELseq2_24-60hpi_Differentiated	TF_Lammers_CELseq2_24-60hpi_Expansion	TF_sel_GG	TF_Wyler_RNAseq_24hpi	TF_Wyler_scRNA_8-12hpi
BU0010.Egr1_primary	BU0010.Egr1_primary	BU0010.Egr1_primary		BU0033.Irf3_primary	BU0004.Atf1_primary	BU0007.Bhlhb2_primary	BU0010.Egr1_primary	BU0075.Sp100_primary
HC_ATF3_f1	BU0033.Irf3_primary	ETS0020.h-ETV7		BU0051.Osr2_primary	BU0017.Foxj3_primary	BU0021.Gata3_primary	BU0041.Mafb_primary	ETS0013.h-ETS2
HC_EGR1_f2	BU0037.Isgf3g_primary	HC_ATF3_f1		HC_CDX1_f1	BU0037.Isgf3g_primary	BU0048.Nkx3-1_primary	BU0048.Nkx3-1_primary	ETS0020.h-ETV7
HC_EGR2_si	BU0041.Mafb_primary	HC_CDX2_f1		HC_CDX2_f1	BU0060.Smad3_primary	BU0051.Osr2_primary	BU0070.Sox30_primary	HC_ATF3_f1
HC_FOSB_f1	BU0060.Smad3_primary	HC_CTCF_f2		HC_CEBPA_do	BU0085.Tcfap2a_primary	GN_IRF8_TOP5000	ETS0020.h-ETV7	HC_ETS2_f1
HC_IRF1_si	BU0075.Sp100_primary	HC_EGR1_f2		HC_CTCF_f2	BU0097.Zfp281_primary	HC_ATF3_f1	HC_ATF3_f1	HC_ETV7_si
HC_IRF7_f1	ETS0013.h-ETS2	HC_EGR2_si		HC_CXXC1_si	ETS0009.h-Elk4	HC_BHE40_f2	HC_DLX2_f1	HC_IRF1_si
HC_NR1D1_f1	ETS0020.h-ETV7	HC_ETV7_si		HC_FOSL1_f2	GN_IRF8_TOP5000	HC_COT1_f1	HC_EGR1_f2	HC_IRF7_f1
HC_NR4A3_f1	GN_IRF8_TOP5000	HC_FOSB_f1		HC_FOXQ1_f1	HC_AHR_si	HC_COT1_si	HC_EGR2_si	HC_KLF6_si
HC_REL_do	HC_AHR_si	HC_FUBP1_f1		HC_FUBP1_f1	HC_AP2A_f2	HC_CXXC1_si	HC_EGR3_f1	HC_STAT1_f2
MA0050.1.IRF1	HC_ATF3_f1	HC_IRF1_si		HC_HXA10_f1	HC_ATF1_si	HC_FOSL2_f1	HC_EGR4_f1	HC_STAT2_f1
MA0050.2.IRF1	HC_CDX1_f1	HC_IRF7_f1		HC_IRF3_f1	HC_ATF3_f1	HC_FOXO1_si	HC_ETV7_si	MA0050.1.IRF1
MA0101.1.REL	HC_CDX2_f1	HC_KLF4_f2		HC_KLF4_f2	HC_ATF5_si	HC_GATA3_si	HC_FOSB_f1	MA0050.2.IRF1
MA0162.1.Egr1	HC_CEBPA_do	HC_KLF6_si		HC_low_CBP_f1	HC_BRCA1_f1	HC_GCR_do	HC_FOS_si	MA0137.1.STAT1
MA0162.2.EGR1	HC_CEBPD_f1	HC_low_CBP_f1		HC_low_HMGB2_f1	HC_CDX2_f1	HC_GCR_si	HC_GATA4_f1	MA0137.2.STAT1
MA0472.1.EGR2	HC_EGR1_f2	HC_low_PLAL2_f1		HC_low_NR1H3_f1	HC_CEBPD_f1	HC_HES1_f1	HC_HAND1_si	MA0137.3.STAT1
TA0033_EGR1_DBD_monomer	HC_EGR2_si	HC_MAFG_si		HC_low_PLAL2_f1	HC_CTCF_f2	HC_HXA5_si	HC_IRF1_si	TA0181_IRF7_DBD_dimer
TA0034_EGR1_full_monomer	HC_EGR3_f1	HC_NFKB2_f1		HC_MAFG_si	HC_ELK4_f1	HC_IRF8_si	HC_IRF7_f1	TA0182_IRF7_DBD_trimer
TA0035_EGR2_DBD_monomer	HC_ETS2_f1	HC_NR1I2_f2		HC_NFKB2_f1	HC_FOXD1_si	HC_KLF4_f2	HC_JUN_f1
TA0036_EGR2_full_monomer	HC_ETV7_si	HC_NR1I2_si		HC_NR1I2_f2	HC_FOXJ3_f2	HC_NKX31_si	HC_KLF4_f2
TA0181_IRF7_DBD_dimer	HC_FOSB_f1	HC_NR2C1_si		HC_NR1I2_si	HC_FOXJ3_si	HC_NR1I2_f2	HC_KLF6_si
TA0182_IRF7_DBD_trimer	HC_FOSL1_f2	HC_NR4A3_f1		HC_NR2C1_si	HC_FUBP1_f1	HC_NR1I2_si	HC_low_PRGC1_si
TA0771_Egr1_mouse.DBD_mutant_DBD_monomer	HC_FOS_si	HC_PRDM1_f1		HC_NR5A2_f1	HC_GCR_do	HC_NR2F6_f1	HC_MAFA_f1
	HC_IRF1_si	HC_RELB_si		HC_P53_f2	HC_GCR_si	HC_NR5A2_f1	HC_MAFB_f1
	HC_IRF3_f1	HC_REL_do		HC_PBX2_f1	HC_HTF4_f1	HC_PO2F2_si	HC_NFKB2_f1
	HC_IRF7_f1	HC_STAT2_f1		HC_RELB_si	HC_HXA5_si	HC_RELB_si	HC_NKX31_si
	HC_IRF8_si	HC_TFCP2_f1		HC_SMRC1_f1	HC_IRF8_si	HC_REL_do	HC_NR1I2_f2
	HC_IRF9_f1	HOMEO0013_Cdx2_4272.1		HC_TEAD3_si	HC_IRF9_f1	HC_SMRC1_f1	HC_NR1I2_si
	HC_JUN_f1	MA0039.1.Klf4		HC_TFCP2_f1	HC_KAISO_f1	HC_ZEP2_si	HC_NR4A3_f1
	HC_KLF4_f2	MA0039.2.Klf4		HC_THA_f1	HC_low_CBP_f1	HOMEO0054_Hoxa5_3415.1	HC_PRDM1_f1
	HC_KLF6_si	MA0050.1.IRF1		HC_THA_f2	HC_low_PLAL2_f1	HOMEO0119_Nkx3-1_2923.2	HC_RELB_si
	HC_low_PRGC1_si	MA0050.2.IRF1		HC_THB_do	HC_low_TF2B_f1	HOMEO0146_Pou2f2_3748.1	HC_REL_do
	HC_MAFA_f1	MA0101.1.REL		HC_THB_f1	HC_low_TF3C2_f1	MA0017.1.NR2F1	HC_STAT2_f1
	HC_MAFB_f1	MA0139.1.CTCF		HC_ZFHX3_f1	HC_low_TOPRS_f1	MA0037.1.GATA3	HC_ZEP2_si
	HC_NFKB2_f1	MA0162.1.Egr1		HOMEO0012_Cdx1_2245.1	HC_MAFG_si	MA0037.2.GATA3	HOMEO0021_Dlx2_2273.2
	HC_NR1D1_f1	MA0162.2.EGR1		HOMEO0013_Cdx2_4272.1	HC_MSX2_f1	MA0039.1.Klf4	HOMEO0119_Nkx3-1_2923.2
	HC_NR4A2_si	MA0465.1.CDX2		HOMEO0048_Hoxa10_2318.1	HC_MYBB_f1	MA0039.2.Klf4	MA0039.1.Klf4
	HC_NR4A3_f1	MA0472.1.EGR2		HOMEO0091_Isx_3445.1	HC_NR2C1_si	MA0101.1.REL	MA0039.2.Klf4
	HC_NR5A2_f1	MA0508.1.PRDM1		MA0039.1.Klf4	HC_NR2F6_f1	MA0113.1.NR3C1	MA0050.1.IRF1
	HC_P53_f2	TA0026_PRDM1_dimer		MA0039.2.Klf4	HC_NR4A2_si	MA0113.2.NR3C1	MA0050.2.IRF1
	HC_PRDM1_f1	TA0032_CTCF_full_monomer		MA0040.1.Foxq1	HC_PRDM1_f1	MA0124.1.NKX3-1	MA0101.1.REL
	HC_RELB_si	TA0033_EGR1_DBD_monomer		MA0102.1.Cebpa	HC_RARG_do	MA0158.1.HOXA5	MA0117.1.Mafb
	HC_REL_do	TA0034_EGR1_full_monomer		MA0102.2.CEBPA	HC_RARG_f1	MA0464.1.Bhlhe40	MA0124.1.NKX3-1
	HC_SMAD3_f1	TA0035_EGR2_DBD_monomer		MA0102.3.CEBPA	HC_RREB1_si	MA0478.1.FOSL2	MA0162.1.Egr1
	HC_STAT1_f2	TA0036_EGR2_full_monomer		MA0106.1.TP53	HC_SMAD3_f1	MA0480.1.Foxo1	MA0162.2.EGR1
	HC_STAT2_f1	TA0055_PRDM1_full_monomer_dimer		MA0106.2.TP53	HC_TFAP4_si	MA0505.1.Nr5a2	MA0472.1.EGR2
	HC_ZFHX3_f1	TA0092_TFCP2_full_dimer		MA0139.1.CTCF	HC_TFCP2_f1	MA0507.1.POU2F2	MA0476.1.FOS
	HOMEO0012_Cdx1_2245.1	TA0093_TFCP2_full_dimer		MA0161.1.NFIC	HOMEO0013_Cdx2_4272.1	MA0515.1.Sox6	MA0482.1.Gata4
	HOMEO0013_Cdx2_4272.1	TA0181_IRF7_DBD_dimer		MA0465.1.CDX2	HOMEO0054_Hoxa5_3415.1	TA0013_POU2F2_monomer	MA0488.1.JUN
	MA0039.1.Klf4	TA0182_IRF7_DBD_trimer		MA0477.1.FOSL1	HOMEO0109_Msx2_3449.1	TA0157_GATA3_DBD_monomer	MA0489.1.JUN_var.2
	MA0039.2.Klf4	TA0220_NFKB2_DBD_dimer		MA0505.1.Nr5a2	MA0003.1.TFAP2A	TA0158_GATA3_full_monomer	MA0508.1.PRDM1
	MA0050.1.IRF1	TA0414_MAFG_full_dimer		TA0032_CTCF_full_monomer	MA0003.2.TFAP2A	TA0183_IRF8_DBD_dimer	TA0026_PRDM1_dimer
	MA0050.2.IRF1	TA0503_CDX2_DBD_monomer		TA0092_TFCP2_full_dimer	MA0031.1.FOXD1	TA0184_IRF8_full_dimer	TA0033_EGR1_DBD_monomer
	MA0101.1.REL	TA0771_Egr1_mouse.DBD_mutant_DBD_monomer		TA0093_TFCP2_full_dimer	MA0073.1.RREB1	TA0239_POU2F2_DBD_monomer	TA0034_EGR1_full_monomer
	MA0102.1.Cebpa			TA0177_IRF3_full_trimer	MA0076.1.ELK4	TA0240_POU2F2_DBD_dimer	TA0035_EGR2_DBD_monomer
	MA0102.2.CEBPA			TA0220_NFKB2_DBD_dimer	MA0076.2.ELK4	TA0261_Pou2f2_DBD_dimer	TA0036_EGR2_full_monomer
	MA0102.3.CEBPA			TA0319_TEAD3_DBD_dimer	MA0113.1.NR3C1	TA0262_Pou2f2_DBD_monomer	TA0037_EGR3_DBD_monomer
	MA0106.1.TP53			TA0320_TEAD3_DBD_monomer	MA0113.2.NR3C1	TA0341_BHLHB2_DBD_dimer	TA0038_EGR4_DBD_monomer
	MA0106.2.TP53			TA0414_MAFG_full_dimer	MA0133.1.BRCA1	TA0346_Bhlhb2_DBD_dimer	TA0039_Egr3_DBD_monomer
	MA0117.1.Mafb			TA0502_CDX1_DBD_monomer	MA0139.1.CTCF	TA0401_Creb5_DBD_dimer	TA0055_PRDM1_full_monomer_dimer
	MA0137.1.STAT1			TA0503_CDX2_DBD_monomer	MA0158.1.HOXA5	TA0456_FOXO1_DBD_monomer	TA0062_SP8_DBD_monomer
	MA0137.2.STAT1			TA0551_HOXA10_DBD_monomer	MA0160.1.NR4A2	TA0457_FOXO1_DBD_dimer	TA0159_GATA4_DBD_monomer
	MA0137.3.STAT1			TA0552_HOXA10_DBD_monomer	MA0465.1.CDX2	TA0458_FOXO1_DBD_multimer	TA0181_IRF7_DBD_dimer
	MA0160.1.NR4A2			TA0596_ISX_DBD_dimer	MA0508.1.PRDM1	TA0634_NKX3-1_full_monomer	TA0182_IRF7_DBD_trimer
	MA0162.1.Egr1			TA0597_ISX_DBD_monomer	MA0510.1.RFX5	TA0641_Nkx3-1_DBD_monomer	TA0220_NFKB2_DBD_dimer
	MA0162.2.EGR1			TA0598_ISX_full_monomer	MA0521.1.Tcf12	TA0709_NR2F1_DBD_dimer	TA0263_PROX1_DBD_dimer
	MA0465.1.CDX2			TA0758_THRA_FL_dimer	MA0527.1.ZBTB33	TA0710_NR2F1_DBD_dimer	TA0401_Creb5_DBD_dimer
	MA0472.1.EGR2			TA0759_THRB_DBD_dimer	TA0017_FOXJ3_monomer	TA0711_NR2F1_full_monomer	TA0419_Mafb_DBD_monomer
	MA0476.1.FOS			TA0760_THRB_DBD_dimer	TA0018_FOXJ3_dimer	TA0712_NR2F6_DBD_dimer	TA0420_Mafb_DBD_dimer
	MA0477.1.FOSL1			TA0761_THRB_DBD_dimer	TA0026_PRDM1_dimer	TA0713_NR2F6_DBD_dimer	TA0421_Mafb_DBD_dimer
	MA0488.1.JUN			TA0765_Tp53_DBD_dimer	TA0032_CTCF_full_monomer	TA0714_NR2F6_full_dimer	TA0505_DLX2_DBD_monomer
	MA0489.1.JUN_var.2			TA0766_Tp53_DBD_dimer	TA0055_PRDM1_full_monomer_dimer	TA0715_NR3C1_DBD_dimer	TA0516_Dlx2_DBD_monomer
	MA0505.1.Nr5a2			TA0767_Tp53_DBD_dimer	TA0092_TFCP2_full_dimer	TA0722_Nr2f6_DBD_dimer	TA0634_NKX3-1_full_monomer
	MA0508.1.PRDM1				TA0093_TFCP2_full_dimer	TA0723_Nr2f6_DBD_dimer	TA0641_Nkx3-1_DBD_monomer
	MA0510.1.RFX5				TA0122_ELK4_DBD_monomer	TA0849_NR2F1_DBD_monomer	TA0771_Egr1_mouse.DBD_mutant_DBD_monomer
	TA0026_PRDM1_dimer				TA0183_IRF8_DBD_dimer	TA0852_Bhlhb2_DBD_monomer	TA0857_EGR4_DBD_monomer
	TA0033_EGR1_DBD_monomer				TA0184_IRF8_full_dimer
	TA0034_EGR1_full_monomer				TA0185_IRF9_full_trimer
	TA0035_EGR2_DBD_monomer				TA0191_SMAD3_DBD_dimer
	TA0036_EGR2_full_monomer				TA0211_MYBL2_DBD_dimer
	TA0037_EGR3_DBD_monomer				TA0212_MYBL2_DBD_dimer
	TA0039_Egr3_DBD_monomer				TA0213_MYBL2_DBD_monomer
	TA0055_PRDM1_full_monomer_dimer				TA0214_MYBL2_DBD_dimer
	TA0177_IRF3_full_trimer				TA0270_RFX5_DBD_dimer
	TA0181_IRF7_DBD_dimer				TA0271_RFX5_DBD_dimer
	TA0182_IRF7_DBD_trimer				TA0322_TFAP2A_DBD_dimer
	TA0183_IRF8_DBD_dimer				TA0323_TFAP2A_DBD_dimer
	TA0184_IRF8_full_dimer				TA0324_TFAP2A_DBD_dimer
	TA0185_IRF9_full_trimer				TA0334_Tcfap2a_DBD_dimer
	TA0191_SMAD3_DBD_dimer				TA0335_Tcfap2a_DBD_dimer
	TA0220_NFKB2_DBD_dimer				TA0336_Tcfap2a_DBD_dimer
	TA0270_RFX5_DBD_dimer				TA0377_TFAP4_DBD_dimer
	TA0271_RFX5_DBD_dimer				TA0378_TFAP4_full_dimer
	TA0389_CEBPD_DBD_dimer				TA0389_CEBPD_DBD_dimer
	TA0419_Mafb_DBD_monomer				TA0414_MAFG_full_dimer
	TA0420_Mafb_DBD_dimer				TA0450_FOXJ3_DBD_monomer
	TA0421_Mafb_DBD_dimer				TA0451_FOXJ3_DBD_dimer
	TA0502_CDX1_DBD_monomer				TA0452_FOXJ3_DBD_dimer
	TA0503_CDX2_DBD_monomer				TA0474_Foxj3_DBD_multimer
	TA0717_NR4A2_full_dimer				TA0475_Foxj3_DBD_dimer
	TA0718_NR4A2_full_dimer				TA0476_Foxj3_DBD_monomer
	TA0719_NR4A2_full_monomer				TA0477_Foxj3_DBD_dimer
	TA0765_Tp53_DBD_dimer				TA0503_CDX2_DBD_monomer
	TA0766_Tp53_DBD_dimer				TA0625_MSX2_DBD_dimer
	TA0767_Tp53_DBD_dimer				TA0626_MSX2_DBD_monomer
	TA0771_Egr1_mouse.DBD_mutant_DBD_monomer				TA0712_NR2F6_DBD_dimer
	TA0855_RFX5_DBD_dimer				TA0713_NR2F6_DBD_dimer
					TA0714_NR2F6_full_dimer
					TA0715_NR3C1_DBD_dimer
					TA0717_NR4A2_full_dimer
					TA0718_NR4A2_full_dimer
					TA0719_NR4A2_full_monomer
					TA0722_Nr2f6_DBD_dimer
					TA0723_Nr2f6_DBD_dimer
					TA0730_RARG_DBD_dimer
					TA0731_RARG_DBD_dimer
					TA0732_RARG_DBD_dimer
					TA0733_RARG_full_dimer
					TA0734_RARG_full_dimer
					TA0735_RARG_full_dimer
					TA0753_Rarg_DBD_dimer
					TA0754_Rarg_DBD_dimer
					TA0855_RFX5_DBD_dimer
					TA0862_TFAP2A_DBD_dimer
					TA0863_TFAP2A_DBD_dimer
					TA0864_TFAP2A_DBD_dimer

### Sheet: sign.Blanco_common_24hpi
Chromosome	start	end	name	strand
chr17	76419777	76573476	DNAH17	-
chr17	8043787	8055753	PER1	-
chr8	70584567	70745404	SLCO5A1	-
chr5	131817300	131826465	IRF1	-
chr3	114033346	114619469	ZBTB20	-
chr5	90664448	90676114	ARRDC3	-
chr9	102584136	102629173	NR4A3	+
chr5	137801180	137805004	EGR1	+
chr1	212781969	212794119	ATF3	+
chr5	172483354	172519333	CREBRF	+
chr2	228678557	228682280	CCL20	+
chr12	7187514	7244508	C1R	-
chr11	43964105	43965433	C11orf96	+
chr17	38249036	38256978	NR1D1	-
chr8	81398447	81438500	ZBTB10	+
chr19	39897486	39900052	ZFP36	+
chr6	31548335	31550202	LTB	-
chr14	94640648	94746072	PPP4R4	+
chr19	45251977	45263301	BCL3	+
chr17	38171613	38174066	CSF3	+
chr16	50775960	50835846	CYLD	+
chr8	145051319	145060639	PARP10	-
chr12	56732662	56734194	IL23A	+
chr6	138188324	138204451	TNFAIP3	+
chr19	45971252	45978437	FOSB	+
chr3	101568357	101579869	NFKBIZ	+
chr8	103661004	103666192	KLF10	-
chr3	39183341	39188921	CSRNP1	-
chr6	26204872	26205249	HIST1H4E	+
chr19	47724078	47736023	BBC3	-
chr11	1575280	1593150	DUSP8	-
chr2	97163379	97173846	NEURL3	-
chr4	74902311	74904490	CXCL3	-
chr4	74962753	74964997	CXCL2	-
chr4	153457579	153457668	MIR4453	+
chr11	612554	615728	IRF7	-
chr17	32582295	32584220	CCL2	+
chr14	35870715	35873960	NFKBIA	-
chr19	49375648	49379319	PPP1R15A	+
chr2	61108629	61155291	REL	+
chr1	186640943	186649559	PTGS2	-
chr6	31543343	31546112	TNF	+
chr2	113531491	113542975	IL1A	-
chr1	169691780	169703220	SELE	-
chr19	10381516	10397291	ICAM1	+

### Sheet: sign.C11_cluster
Chromosome	start	end	name	strand
chr12	113344581	113357712	OAS1	+
chr12	113416273	113449528	OAS2	+
chr4	74735108	74737019	CXCL1	+
chr6	31548335	31550202	LTB	-
chr11	313990	315272	IFITM1	+
chr7	41724711	41742706	INHBA	-
chr6	138188324	138204451	TNFAIP3	+
chr7	22766760	22771621	IL6	+
chr14	24630421	24635774	IRF9	+
chr4	74962753	74964997	CXCL2	-
chr12	113376237	113411055	OAS3	+
chr19	10381516	10397291	ICAM1	+

### Sheet: sign.C13_cluster
Chromosome	start	end	name	strand
chr4	89378267	89427319	HERC5	+
chr4	76954839	76957350	CXCL11	-
chr2	163123588	163175218	IFIH1	-
chr2	7017795	7038363	RSAD2	+
chr12	121458094	121477045	OASL	-
chr7	92728825	92747336	SAMD9	-
chr4	76942268	76944689	CXCL10	-

### Sheet: sign.comb_signature_SARS
Chromosome	start	end	name	strand
chr12	113344581	113357712	OAS1	+
chr5	131817300	131826465	IRF1	-
chr1	79115473	79129763	IFI44	+
chr9	32455299	32526322	DDX58	-
chr17	6659151	6678964	XAF1	+
chr5	90664448	90676114	ARRDC3	-
chr12	113416273	113449528	OAS2	+
chr1	212781969	212794119	ATF3	+
chr4	89378267	89427319	HERC5	+
chr11	319672	320914	IFITM3	-
chr4	76954839	76957350	CXCL11	-
chr2	163123588	163175218	IFIH1	-
chr2	7017795	7038363	RSAD2	+
chr8	23536205	23540450	NKX3-1	-
chr11	5710816	5732093	TRIM22	+
chr14	94577078	94583036	IFI27	+
chr11	313990	315272	IFITM1	+
chr12	121458094	121477045	OASL	-
chr7	92728825	92747336	SAMD9	-
chr1	79086066	79111830	IFI44L	+
chr6	138188324	138204451	TNFAIP3	+
chr2	6988439	7006766	CMPK2	-
chr4	76942268	76944689	CXCL10	-
chr21	42797957	42831141	MX1	+
chr13	43460523	43566448	EPSTI1	-
chr4	74902311	74904490	CXCL3	-
chr4	74962753	74964997	CXCL2	-
chr11	612554	615728	IRF7	-
chr12	113376237	113411055	OAS3	+
chr14	35870715	35873960	NFKBIA	-
chr19	49375648	49379319	PPP1R15A	+
chr1	948846	949919	ISG15	+
chr19	10381516	10397291	ICAM1	+

### Sheet: sign.Lammers_CELseq2_24-60hpi_D
Chromosome	start	end	name	strand
chr3	48506918	48509044	TREX1	+
chr7	1151090	1177893	C7orf50	-
chr16	53633150	53737850	RPGRIP1L	-
chr4	89378267	89427319	HERC5	+
chr11	319672	320914	IFITM3	-
chr8	23536205	23540450	NKX3-1	-
chr14	94577078	94583036	IFI27	+
chr15	45021185	45025049	LOC100419583	+
chr11	61100653	61116231	TKFC	+
chr12	121458094	121477045	OASL	-
chr9	90340973	90346384	CTSL	+
chr16	33571843	33586742	ENPP7P13	+
chr4	103422485	103538459	NFKB1	+
chr2	215674952	215828329	LOC101928103	+
chr14	105953256	105955124	CRIP1	+
chr2	233412679	233415300	TIGD1	-
chr11	2629557	2721228	KCNQ1OT1	-
chr21	42797957	42831141	MX1	+
chr3	87138429	87147852	LINC00506	+
chr4	14472089	14889793	LINC00504	-
chr21	34961647	35014160	CRYZL1	-
chr1	27992571	27998724	IFI6	-
chr7	7115400	7136417	LOC100131257	-
chr16	56716381	56718108	MT1X	+
chr1	948846	949919	ISG15	+
chrX	73012039	73049066	TSIX	+
chr4	100257648	100274202	ADH1C	-
chr12	52908358	52914243	KRT5	-

### Sheet: sign.Lammers_CELseq2_24-60hpi_E
Chromosome	start	end	name	strand
chr12	113344581	113357712	OAS1	+
chr3	122250619	122283194	PARP9	-
chr1	79115473	79129763	IFI44	+
chr9	32455299	32526322	DDX58	-
chr6	12290528	12297427	EDN1	+
chr6	30899126	30899952	SFTA2	-
chr17	6659151	6678964	XAF1	+
chr3	158362316	158400222	GFM1	+
chr1	24645811	24690970	GRHL3	+
chr12	113416273	113449528	OAS2	+
chr2	113875469	113891593	IL1RN	+
chr4	89378267	89427319	HERC5	+
chr6	46965439	47010099	ADGRF1	-
chr11	319672	320914	IFITM3	-
chr4	17578926	17609590	LAP3	+
chr19	33877854	34012799	PEPD	-
chr4	169137441	169239958	DDX60	-
chr17	41158741	41166476	IFI35	+
chr14	68086578	68118436	ARG2	+
chr19	10196794	10203928	C19orf66	+
chr4	76954839	76957350	CXCL11	-
chr2	163123588	163175218	IFIH1	-
chr1	44435652	44439043	DPH2	+
chr1	38273472	38275126	C1orf122	+
chr6	153308500	153323950	MTRF1L	-
chr2	7017795	7038363	RSAD2	+
chr5	54455945	54463129	GPX8	+
chr8	23536205	23540450	NKX3-1	-
chr6	166778407	166796501	MPC1	-
chr11	5710816	5732093	TRIM22	+
chr14	94577078	94583036	IFI27	+
chr11	313990	315272	IFITM1	+
chr12	121458094	121477045	OASL	-
chr7	92728825	92747336	SAMD9	-
chr3	151531860	151546276	AADAC	+
chr16	14766404	14788430	PLA2G10	-
chr2	152126981	152146430	NMI	-
chr7	108210188	108215294	DNAJB9	+
chr12	52840434	52845910	KRT6B	-
chr9	80911990	80945009	PSAT1	+
chr1	79086066	79111830	IFI44L	+
chr18	76829274	77138282	ATP9B	+
chr16	96978	103632	POLR3K	-
chr6	132269316	132272518	CTGF	-
chr1	161494329	161496687	HSPA6	+
chr2	6988439	7006766	CMPK2	-
chr3	146232966	146262628	PLSCR1	-
chr4	76942268	76944689	CXCL10	-
chr12	7079943	7105520	EMG1	+
chr21	42797957	42831141	MX1	+
chr13	43460523	43566448	EPSTI1	-
chr18	61144143	61172318	SERPINB5	+
chr5	57749809	57755966	PLK2	-
chr14	24630421	24635774	IRF9	+
chr18	65173818	65183967	DSEL	-
chr3	158519714	158547508	MFSD1	+
chr18	56807088	56826069	SEC11C	+
chr4	74962753	74964997	CXCL2	-
chr2	191840262	191878976	STAT1	-
chr3	138327541	138352213	FAIM	+
chr4	169013687	169108893	ANXA10	+
chr1	40538381	40563142	PPT1	-
chr1	27992571	27998724	IFI6	-
chr7	139723543	139763521	PARP12	-
chr12	30948614	30955645	LINC00941	+
chr12	113376237	113411055	OAS3	+
chr17	61896792	61905031	FTSJ3	-
chr1	948846	949919	ISG15	+

### Sheet: sign.Wyler_RNAseq_24hpi
Chromosome	start	end	name	strand
chr17	76419777	76573476	DNAH17	-
chr12	113344581	113357712	OAS1	+
chr5	131817300	131826465	IRF1	-
chr1	28199053	28213196	THEMIS2	+
chr7	134832765	134850967	TMEM140	+
chr6	36333970	36355577	ETV7	-
chr1	66797790	66840262	PDE4B	+
chr1	79115473	79129763	IFI44	+
chr9	32455299	32526322	DDX58	-
chr3	157154579	157161417	PTX3	+
chr19	45504706	45541456	RELB	+
chr17	6659151	6678964	XAF1	+
chr5	90664448	90676114	ARRDC3	-
chr9	102584136	102629173	NR4A3	+
chr9	5450502	5470567	CD274	+
chr11	64755416	64764517	BATF2	-
chr19	48551099	48614109	PLA2G4C	-
chr4	169311252	169401665	DDX60L	-
chr12	113416273	113449528	OAS2	+
chr5	137801180	137805004	EGR1	+
chr3	156392204	156424557	TIPARP	+
chr1	212781969	212794119	ATF3	+
chr4	89378267	89427319	HERC5	+
chr11	33880122	33891371	LMO2	-
chr17	40253421	40264751	DHX58	-
chr2	228678557	228682280	CCL20	+
chr4	169137441	169239958	DDX60	-
chr11	60704554	60719257	SLC15A3	-
chr8	22545173	22550093	EGR3	-
chr2	231041188	231084827	SP110	-
chr11	43964105	43965433	C11orf96	+
chr4	76954839	76957350	CXCL11	-
chr2	163123588	163175218	IFIH1	-
chr2	7017795	7038363	RSAD2	+
chr9	21077103	21077962	IFNB1	-
chr3	172223297	172241297	TNFSF10	-
chr14	103592663	103603776	TNFAIP2	+
chr6	126111908	126253176	NCOA7	+
chr21	26934456	26947480	MIR155HG	+
chr4	76922494	76928676	CXCL9	-
chr22	36044423	36064456	APOL6	+
chr8	23536205	23540450	NKX3-1	-
chr19	39897486	39900052	ZFP36	+
chr8	39771327	39786309	IDO1	+
chr3	36868307	36986548	TRANK1	-
chr11	5710816	5732093	TRIM22	+
chr6	31548335	31550202	LTB	-
chr14	94640648	94746072	PPP4R4	+
chr11	313990	315272	IFITM1	+
chr9	123664670	123691451	TRAF1	-
chr12	121458094	121477045	OASL	-
chr7	92728825	92747336	SAMD9	-
chr1	89517986	89531043	GBP1	-
chr7	41724711	41742706	INHBA	-
chr3	122283184	122294049	DTX3L	+
chr16	11348273	11350039	SOCS1	-
chr7	92759366	92777712	SAMD9L	-
chr19	39736953	39739496	IFNL4	-
chr5	304290	438405	AHRR	+
chr19	45251977	45263301	BCL3	+
chr1	79086066	79111830	IFI44L	+
chr15	45422191	45457776	DUOX1	+
chr6	138188324	138204451	TNFAIP3	+
chr19	39734245	39735717	IFNL3	-
chr2	6988439	7006766	CMPK2	-
chr7	138728265	138794465	ZC3HAV1	-
chr15	75011882	75017951	CYP1A1	-
chr16	31271287	31344213	ITGAM	+
chr4	76942268	76944689	CXCL10	-
chr1	158979681	159024945	IFI16	+
chr21	42733949	42780869	MX2	+
chr21	42797957	42831141	MX1	+
chr13	43460523	43566448	EPSTI1	-
chr4	89299890	89364249	HERC6	+
chr3	49842637	49851391	UBA7	-
chr7	22766760	22771621	IL6	+
chr3	172278690	172313397	LINC02068	-
chr16	57050985	57117436	NLRC5	+
chr19	39786964	39789312	IFNL1	+
chr4	74902311	74904490	CXCL3	-
chr4	74962753	74964997	CXCL2	-
chr7	150382793	150390728	GIMAP2	+
chr3	187086167	187089369	RTP4	+
chr17	33570085	33594761	SLFN5	+
chr5	170846666	170884630	FGF18	+
chr22	18632757	18660162	USP18	+
chr1	110453232	110469365	CSF1	+
chr19	15579456	15590315	PGLYRP2	-
chr1	205271190	205290919	NUAK2	-
chr11	612554	615728	IRF7	-
chr5	172195092	172198203	DUSP1	-
chr12	113376237	113411055	OAS3	+
chr17	32582295	32584220	CCL2	+
chr14	35870715	35873960	NFKBIA	-
chr3	182840002	182880667	LAMP3	-
chr1	89646830	89664633	GBP4	-
chr19	49375648	49379319	PPP1R15A	+
chr17	34198495	34207377	CCL5	-
chr1	241695433	241758949	KMO	+
chr19	39759156	39760732	IFNL2	+
chr1	7975930	8003225	TNFRSF9	-
chr5	131746464	131811736	C5orf56	+
chr6	127898318	127912963	C6orf58	+
chr5	131409484	131411863	CSF2	+
chr6	31543343	31546112	TNF	+
chr2	113531491	113542975	IL1A	-
chr19	10381516	10397291	ICAM1	+

### Sheet: sign.Wyler_scRNA_12hpi
chr19	47177572	47220384	PRKD2	0	-
chr6	32808493	32812712	PSMB8	0	-
chr12	113344581	113357712	OAS1	0	+
chr5	131817300	131826465	IRF1	0	-
chr6	25962916	25987557	TRIM38	0	+
chr6	36333970	36355577	ETV7	0	-
chr1	79115473	79129763	IFI44	0	+
chr9	32455299	32526322	DDX58	0	-
chr15	89178867	89199575	ISG20	0	+
chr17	6659151	6678964	XAF1	0	+
chr2	231280870	231335250	SP100	0	+
chr5	90664448	90676114	ARRDC3	0	-
chr5	96211642	96255420	ERAP2	0	+
chr4	169311252	169401665	DDX60L	0	-
chr12	113416273	113449528	OAS2	0	+
chr3	142025448	142166904	XRN1	0	-
chr3	156392204	156424557	TIPARP	0	+
chr1	212781969	212794119	ATF3	0	+
chr4	89378267	89427319	HERC5	0	+
chr15	93443550	93571237	CHD2	0	+
chr11	319672	320914	IFITM3	0	-
chr14	100800124	100842680	WARS	0	-
chr17	41158741	41166476	IFI35	0	+
chr1	201979689	201986315	ELF3	0	+
chr2	231041188	231084827	SP110	0	-
chr4	76954839	76957350	CXCL11	0	-
chr2	163123588	163175218	IFIH1	0	-
chr17	25958173	25976586	LGALS9	0	+
chr2	7017795	7038363	RSAD2	0	+
chr9	21077103	21077962	IFNB1	0	-
chr3	172223297	172241297	TNFSF10	0	-
chr14	103592663	103603776	TNFAIP2	0	+
chr22	36622254	36636000	APOL2	0	-
chr22	36649116	36663577	APOL1	0	+
chr17	40119735	40129758	CNP	0	+
chr11	102188180	102210135	BIRC3	0	+
chr22	36044423	36064456	APOL6	0	+
chrX	23801274	23804340	SAT1	0	+
chr8	39771327	39786309	IDO1	0	+
chr4	74735108	74737019	CXCL1	0	+
chr11	5710816	5732093	TRIM22	0	+
chr14	94577078	94583036	IFI27	0	+
chr11	313990	315272	IFITM1	0	+
chr12	121458094	121477045	OASL	0	-
chr7	92728825	92747336	SAMD9	0	-
chr6	32821937	32827628	PSMB9	0	+
chr1	89517986	89531043	GBP1	0	-
chr7	41724711	41742706	INHBA	0	-
chr7	92759366	92777712	SAMD9L	0	-
chr17	78234659	78295262	RNF213	0	+
chr6	29691116	29694303	HLA-F	0	+
chr3	122399671	122449687	PARP14	0	+
chr19	49340353	49371884	PLEKHA4	0	-
chr1	113216933	113243368	MOV10	0	+
chr6	32789609	32806547	TAP2	0	-
chr11	63304272	63313930	RARRES3	0	+
chr6	30710975	30712327	IER3	0	-
chr1	79086066	79111830	IFI44L	0	+
chr8	145051319	145060639	PARP10	0	-
chr7	151038846	151075548	NUB1	0	+
chr19	43011457	43032661	CEACAM1	0	-
chr6	31913720	31919861	CFB	0	+
chr6	138188324	138204451	TNFAIP3	0	+
chr3	101568357	101579869	NFKBIZ	0	+
chr2	6988439	7006766	CMPK2	0	-
chr15	74287013	74335717	PML	0	+
chr7	138728265	138794465	ZC3HAV1	0	-
chr4	76942268	76944689	CXCL10	0	-
chr1	158979681	159024945	IFI16	0	+
chr21	42733949	42780869	MX2	0	+
chr21	42797957	42831141	MX1	0	+
chr13	43460523	43566448	EPSTI1	0	-
chr7	22766760	22771621	IL6	0	+
chr11	57319127	57335803	UBE2L6	0	-
chr4	74902311	74904490	CXCL3	0	-
chr4	74962753	74964997	CXCL2	0	-
chr2	191840262	191878976	STAT1	0	-
chr12	56735381	56754037	STAT2	0	-
chr17	33570085	33594761	SLFN5	0	+
chr22	18632757	18660162	USP18	0	+
chr6	30070673	30080883	TRIM31	0	-
chr7	139723543	139763521	PARP12	0	-
chr11	612554	615728	IRF7	0	-
chr12	113376237	113411055	OAS3	0	+
chr16	57406369	57418960	CX3CL1	0	+
chr14	35870715	35873960	NFKBIA	0	-
chr3	182840002	182880667	LAMP3	0	-
chr7	33053724	33080777	NT5C3A	0	-
chr1	89646830	89664633	GBP4	0	-
chr19	49375648	49379319	PPP1R15A	0	+
chr17	34198495	34207377	CCL5	0	-
chr6	30457182	30461982	HLA-E	0	+
chr1	59246462	59249785	JUN	0	-
chr6	31321642	31325022	HLA-B	0	-
chr16	56642444	56643409	MT2A	0	+
chr1	948846	949919	ISG15	0	+
chr6	32812985	32820564	TAP1	0	-
chr19	10381516	10397291	ICAM1	0	+
